# Applying Spatial Statistics to Spatial Transcriptomics Reveals Local Association Between M2-like Macrophages and Fibrosis in Diabetic Kidney Disease

**DOI:** 10.64898/2026.05.31.729068

**Authors:** Kanako Terakawa, Hideaki Kawaguchi, Masaomi Nangaku, Imari Mimura

## Abstract

Renal fibrosis is the common final pathway of chronic kidney disease (CKD), driven in part by myofibroblast-mediated extracellular matrix deposition. M2 macrophages, hereafter referred to as MAC-M2, have been implicated in renal fibrosis, yet whether M2 macrophages are pro- or anti-fibrotic remains controversial, and the spatial context in which MAC-M2-fibrosis coupling occurs is unknown. Here, we applied geographically weighted regression (GWR), a spatial statistical method, to Visium spatial transcriptomics data from diabetic kidney disease (DKD) to characterize spatially resolved high-coupling spots where MAC-M2-fibrosis coupling is significantly positive. In a small DKD cohort (n=6), GWR identified high-coupling spots enriched for B cell and tertiary lymphoid structure (TLS)-like immune signatures, suggesting that the GWR-defined regions captured biologically meaningful immune microenvironments. To gain statistical power for differential gene expression (DEG) analysis, we then applied the same pipeline to the larger Kidney Precision Medicine Project (KPMP) DKD cohort (n=30), in which high-coupling spots showed upregulation of IgE-related immune genes *(IGHE*, *FCER1A*) together with the mast cell tryptase *TPSB2*. These findings suggest that IgE-related immune responses may be present within DKD fibrotic microenvironments characterized by local MAC-M2-fibrosis coupling. As a disease comparison, we further applied the pipeline to a KPMP hypertensive kidney disease (HKD) cohort (n = 27), where high-coupling spot signatures were distinct from DKD and did not show enrichment of IgE-related genes. Together, this study provides the first application of GWR to kidney spatial transcriptomics and suggests that IgE-related immune responses may be a feature of DKD fibrotic microenvironments in which M2 macrophages are locally associated with fibrosis.

**Highlights:**

- Geographically weighted regression (GWR) maps spatially variable M2 macrophage-fibrosis coupling in diabetic kidney disease (DKD).
- GWR-defined high-coupling spots show immune activation and loss of kidney-specific programs.
- The GWR-based analysis was replicated across two independent DKD cohorts.
- *IGHE*, *FCER1A*, and the mast cell marker *TPSB2* are enriched in high-coupling spots in the KPMP DKD cohort.
