## Supplementary Table S1. Per-sample QC summary for "Applying Spatial Statistics to Spatial Transcriptomics Reveals Local Association Between M2-like Macrophages and Fibrosis in Diabetic Kidney Disease"

### Sheet: QC_summary
Supplementary Table S1. Per-sample quality-control summary across the three Visium cohorts.
Spot-level QC: spots with nFeature_Spatial <= 500 or mitochondrial percentage >= 25% were removed; sample-level QC excluded samples with median nFeature_Spatial < 500, median mitochondrial percentage > 25%, or < 100 spots. Median values are computed over QC-passing spots. Susztak DKD: all 6 samples retained; KPMP DKD: 29/30 retained; KPMP HKD: 23/27 retained.
Cohort	Sample	n_spots_postQC	median_nFeature	median_nCount	median_pct_mito
Susztak DKD (n=6)	HK2529_ST	2970	650	974	0
Susztak DKD (n=6)	HK2671_ST	2013	1196	2037	0
Susztak DKD (n=6)	HK2770_ST	1736	3794	9337	0
Susztak DKD (n=6)	HK2844_ST	2445	3990	9008	0
Susztak DKD (n=6)	HK2852_ST	2262	5018	13376	0
Susztak DKD (n=6)	HK2871_ST	2404	2058	4247	0
Susztak DKD (n=6)	HK2873_ST	1411	2335	4728	0
Susztak DKD (n=6)	HK2874_ST	3027	1130	1750	0
Susztak DKD (n=6)	HK2877_ST	2960	719	1658	0
Susztak DKD (n=6)	HK3035_ST	2027	4660	12000	0
Susztak DKD (n=6)	HK3432_ST	3028	2904	5435	0
Susztak DKD (n=6)	HK3437_ST	3903	1235	1843	0
Susztak DKD (n=6)	HK3444_ST	3198	2474	4738	0
Susztak DKD (n=6)	HK3513_ST	3759	2623	4769	0
KPMP DKD (n=29)	X27.10039	502	4408	12893	8.62
KPMP DKD (n=29)	X27.10041	308	3869	11892	19.6
KPMP DKD (n=29)	X27.10042	1003	2035	3828	7.28
KPMP DKD (n=29)	X27.10047	833	2354	4326	10.84
KPMP DKD (n=29)	X27.10067	637	1357	2295	8.8
KPMP DKD (n=29)	X27.10071	1200	1532	2572	5.54
KPMP DKD (n=29)	X27.10074	1040	4128	11330	9.61
KPMP DKD (n=29)	X27.10094	606	2600	5557	11.56
KPMP DKD (n=29)	X27.10157	872	3052	6494	13.02
KPMP DKD (n=29)	X28.12178	430	4420	13994	13.57
KPMP DKD (n=29)	X28.12265.C	455	3374	6589	7.87
KPMP DKD (n=29)	X28.12265.M	859	1995	4296	14.66
KPMP DKD (n=29)	X29.10016	967	2279	4944	8.54
KPMP DKD (n=29)	X29.10277	412	5730	16990	12.32
KPMP DKD (n=29)	X29.10282	773	2722	6935	8.88
KPMP DKD (n=29)	X29.10394	1319	2401	4684	12.37
KPMP DKD (n=29)	X29.10398	676	5154	15938	9.22
KPMP DKD (n=29)	X29.10399	810	753	991	6.7
KPMP DKD (n=29)	X29.10404	431	2666	5674	7.77
KPMP DKD (n=29)	X29.10405	916	1608	2686	6.43
KPMP DKD (n=29)	X29.10408	474	4408	11184	16.54
KPMP DKD (n=29)	X29.10419	946	4628	14964	12.36
KPMP DKD (n=29)	X29.10420	1093	3770	9191	6.39
KPMP DKD (n=29)	X29.10422	732	3560	9148	10.77
KPMP DKD (n=29)	X29.10423	731	3077	6831	7.37
KPMP DKD (n=29)	X29.10439	1184	2122	3964	10.74
KPMP DKD (n=29)	X31.10040	159	4012	10595	8.93
KPMP DKD (n=29)	X31.10081	1267	3196	7164	14.11
KPMP DKD (n=29)	X31.10236	859	3061	7199	9.89
KPMP HKD (n=23)	X27.10087	680	2576	5929	20.33
KPMP HKD (n=23)	X27.10155	887	1104	1606	12.27
KPMP HKD (n=23)	X27.10170	366	4054	9558	15.96
KPMP HKD (n=23)	X28.12372	617	2240	4650	20.69
KPMP HKD (n=23)	X28.12518	650	2642	5555	6.9
KPMP HKD (n=23)	X28.12557	1061	1291	1769	8.06
KPMP HKD (n=23)	X28.12613	858	3492	8640	10.9
KPMP HKD (n=23)	X28.12629	455	2077	4123	15.4
KPMP HKD (n=23)	X29.10013	660	1418	2163	9.19
KPMP HKD (n=23)	X29.10380	1061	3451	8388	12.34
KPMP HKD (n=23)	X29.10400	978	2350	5592	16.44
KPMP HKD (n=23)	X29.10410	1858	2730	6702	9.9
KPMP HKD (n=23)	X31.10063	869	3321	7823	13.88
KPMP HKD (n=23)	X31.10078	551	1290	1866	7.79
KPMP HKD (n=23)	X31.10090	1159	2793	6814	12.83
KPMP HKD (n=23)	X31.10091	825	2624	5367	5.98
KPMP HKD (n=23)	X31.10177	582	1736	3077	9.4
KPMP HKD (n=23)	X31.10219	1164	1532	2822	12.5
KPMP HKD (n=23)	X31.10221	518	2931	5974	7.3
KPMP HKD (n=23)	X31.10322	442	2081	3864	16.65
KPMP HKD (n=23)	X31.10336	1131	3784	9460	9.79
KPMP HKD (n=23)	X31.10379	711	1189	1704	10.99
KPMP HKD (n=23)	X934.10009	1293	1282	1921	15.6
