## Supplementary Table S2. Proof-of-concept DKD significant genes for "Applying Spatial Statistics to Spatial Transcriptomics Reveals Local Association Between M2-like Macrophages and Fibrosis in Diabetic Kidney Disease"

### Sheet: Susztak_DKD_sig_genes
Supplementary Table S2. Differentially expressed genes between GWR-defined high-coupling and reference spots (proof-of-concept DKD cohort; Abedini et al., 2024).
Pseudo-bulk edgeR quasi-likelihood F-test, paired design (~SampleID + Condition); 3 of 6 samples met the threshold (>=20 high-coupling and >=20 reference spots). Significant genes at FDR < 0.05, ordered Up then Down by log2 fold-change. logFC = log2 fold-change (HighCoupling/Reference).
Gene	Direction	logFC	logCPM	F	PValue	FDR
NAPSA	Up	2.1355	3.96558	14.8326	0.000118391	0.0185228
TBC1D10C	Up	2.07985	5.64758	26.4227	2.80686e-07	0.000181148
BLK	Up	1.93143	5.18548	16.9286	3.91944e-05	0.00843169
CCR7	Up	1.85314	5.55726	17.822	2.452e-05	0.0062332
IGHV5-10-1	Up	1.83365	7.01162	17.3012	3.22273e-05	0.00723432
IGLJ1	Up	1.75509	5.59993	13.8482	0.000199522	0.0278374
FCRL1	Up	1.74213	5.56801	16.1346	5.9682e-05	0.0104057
SORD	Up	1.60497	6.16329	11.731	0.000617702	0.0490668
MS4A1	Up	1.56423	5.68398	13.7983	0.000204885	0.0278374
SELL	Up	1.54496	5.83672	13.7012	0.000215734	0.0281999
PARP15	Up	1.54441	5.16947	12.7767	0.000353	0.0371947
BANK1	Up	1.52535	5.65784	14.0485	0.000179389	0.0257274
FGD3	Up	1.52254	5.26359	13.2917	0.000268244	0.032208
AC119396.1	Up	1.50704	5.44222	12.4464	0.0004211	0.0402619
NIBAN3	Up	1.48992	5.99959	12.8904	0.000332211	0.0367703
RIPOR2	Up	1.47698	6.04	14.2751	0.00015907	0.0234651
IGHJ6	Up	1.44404	12.369	16.7622	4.27796e-05	0.00883484
FCMR	Up	1.38484	6.31905	13.1558	0.000288385	0.0338394
WDFY4	Up	1.38202	5.78402	12.3785	0.00043667	0.0402978
APBB1IP	Up	1.37921	5.34756	13.3933	0.000254119	0.0312384
PIK3IP1	Up	1.22615	6.80813	12.5016	0.000408873	0.0402619
IGHV3-33	Up	1.16098	7.18949	12.0102	0.000531846	0.0457653
CD79A	Up	1.12768	7.06613	14.4746	0.000143103	0.0217307
POU2AF1	Up	0.9917	6.86212	11.6718	0.000637658	0.0491377
ADGRF1	Down	-2.65105	5.23306	27.6511	1.48988e-07	0.000123598
FGF1	Down	-2.50809	6.02311	33.016	9.46986e-09	2.17998e-05
SCNN1G	Down	-2.29796	5.12371	22.0193	2.74328e-06	0.000944238
SFRP4	Down	-2.24292	7.89213	28.8105	8.20192e-08	8.4693e-05
PODXL	Down	-2.23242	6.42713	32.4483	1.26669e-08	2.17998e-05
PLEKHA4	Down	-2.20301	4.73408	12.8329	0.000342572	0.0368479
PLAT	Down	-2.2007	5.77002	24.6358	7.06588e-07	0.000343992
NPHS2	Down	-2.03799	6.36463	27.4229	1.67574e-07	0.000123598
CLDN7	Down	-1.93108	6.75219	33.9706	5.80842e-09	2.17998e-05
IGF1	Down	-1.91002	5.05611	12.101	0.000506589	0.0450951
CLIC5	Down	-1.90272	6.22949	23.2283	1.46474e-06	0.000581727
CDKN1C	Down	-1.86563	6.45439	24.4743	7.68177e-07	0.000343992
ITGB6	Down	-1.77547	6.6678	30.4398	3.54958e-08	4.58163e-05
ATP6V0A4	Down	-1.75508	5.57404	16.105	6.04632e-05	0.0104057
PLA2G4F	Down	-1.7023	4.93718	12.7354	0.000360867	0.0372631
HOPX	Down	-1.68146	5.81523	12.3767	0.000437086	0.0402978
SCNN1A	Down	-1.61002	5.85334	14.9467	0.000111453	0.0185228
CALB1	Down	-1.59133	6.2438	17.7583	2.53529e-05	0.0062332
KRT7	Down	-1.58483	7.33398	24.397	7.99516e-07	0.000343992
SLPI	Down	-1.56416	6.41774	22.2145	2.47871e-06	0.000914112
TMPRSS4	Down	-1.53683	5.35762	11.7025	0.000627234	0.0490668
MUC1	Down	-1.53461	7.84927	24.5483	7.39326e-07	0.000343992
TNFRSF12A	Down	-1.48525	6.51041	21.149	4.31342e-06	0.00139189
MAL2	Down	-1.48271	5.86406	12.4766	0.000414369	0.0402619
KITLG	Down	-1.46765	5.8315	11.719	0.000621711	0.0490668
PROM1	Down	-1.42456	6.09945	16.1719	5.83694e-05	0.0104057
MYO1B	Down	-1.38891	5.94607	12.024	0.000527905	0.0457653
CLDN4	Down	-1.3786	7.4938	19.7774	8.81592e-06	0.00267745
TACSTD2	Down	-1.36986	7.69215	18.9192	1.38034e-05	0.0037509
S100A2	Down	-1.36231	8.09411	19.0279	1.30408e-05	0.00374052
COBLL1	Down	-1.3055	6.60694	12.8763	0.000334729	0.0367703
FXYD4	Down	-1.29948	7.10496	13.6774	0.000218477	0.0281999
AQP2	Down	-1.27633	8.71528	16.3985	5.19408e-05	0.0103142
IGFBP6	Down	-1.27467	6.90907	16.3165	5.42315e-05	0.0103703
WFDC2	Down	-1.24914	9.17381	17.6131	2.73594e-05	0.00642076
ITGA3	Down	-1.15495	7.64422	14.8708	0.000116019	0.0185228
ITGB3	Down	-1.11401	7.52669	13.5965	0.000228085	0.028722
SBSPON	Down	-1.08288	6.62392	12.9795	0.000316794	0.0363468
BCAM	Down	-1.04392	8.47069	12.614	0.000385034	0.038979
ASAP2	Down	-1.03824	6.71789	12.1064	0.000505135	0.0450951
ELF3	Down	-1.03779	6.99643	11.8694	0.000573529	0.0477602
ANXA2	Down	-1.03204	7.64816	11.8063	0.000593243	0.0486177
PTP4A1	Down	-1.02281	7.15629	11.9117	0.000560649	0.0474529
