## Supplementary Table S3. KPMP DKD significant genes for "Applying Spatial Statistics to Spatial Transcriptomics Reveals Local Association Between M2-like Macrophages and Fibrosis in Diabetic Kidney Disease"

### Sheet: KPMP_DKD_sig_genes
Supplementary Table S3. Differentially expressed genes between GWR-defined high-coupling and reference spots (KPMP DKD cohort).
Pseudo-bulk edgeR quasi-likelihood F-test, paired design (~SampleID + Condition); 14 of 29 QC-passing samples met the threshold (≥20 high-coupling and ≥20 reference spots). 128 genes at FDR ≤ 0.05 (81 upregulated, 47 downregulated in high-coupling spots). logFC = log2 fold-change (HighCoupling/Reference).
Gene	Direction	logFC	logCPM	F	PValue	FDR
SLC13A5	Up	1.75941	0.826495	20.4551	6.42463e-06	0.00398556
DEFA3	Up	1.51549	0.883434	15.3648	9.01987e-05	0.0313273
IGHE	Up	1.42354	2.2551	39.0015	4.7037e-10	2.57267e-06
S100A8	Up	1.09575	2.95234	46.4733	3.13945e-11	2.87268e-07
AC020656.1	Up	1.05317	1.57639	16.4959	4.97442e-05	0.0208261
IDO1	Up	0.837992	2.3208	19.9877	8.023e-06	0.00458828
CSTA	Up	0.715929	2.57649	17.7068	2.63701e-05	0.0122174
SERPINB8	Up	0.69988	2.35491	14.9397	0.000112868	0.0365583
MMP9	Up	0.676182	3.2398	22.6243	2.13333e-06	0.00162671
SFRP2	Up	0.625682	4.01436	25.151	1.04728e-06	0.000919292
CCL19	Up	0.622077	7.2004	44.1221	3.0378e-09	8.40507e-06
CD52	Up	0.534445	6.81063	30.6544	5.267e-07	0.000550793
JAML	Up	0.491148	4.87829	37.8716	8.34483e-10	3.81786e-06
CD79A	Up	0.467596	4.79085	20.3111	1.11809e-05	0.00610794
ARL4C	Up	0.464775	4.67622	29.859	4.94666e-08	8.22967e-05
FCER1A	Up	0.463868	4.98158	35.217	3.21497e-09	8.40507e-06
CD27	Up	0.462612	4.45287	25.454	4.74391e-07	0.000526322
SOCS3	Up	0.459091	3.72806	16.3064	5.49513e-05	0.0213965
DOK2	Up	0.457538	3.67195	15.4638	8.56118e-05	0.0307204
CD6	Up	0.441246	3.98308	17.8318	2.47e-05	0.0115903
IRF4	Up	0.437122	3.70508	14.1213	0.000173979	0.0497486
CD79B	Up	0.437075	4.19003	18.6862	1.64274e-05	0.0083508
IL7R	Up	0.436241	4.46189	22.7461	1.91861e-06	0.0014941
RIPOR2	Up	0.434916	3.70497	14.6549	0.000131192	0.0404649
CLEC10A	Up	0.434101	4.38426	21.9012	2.97132e-06	0.00213242
TRBC1	Up	0.4291	5.50947	37.207	1.24832e-09	4.56898e-06
SELPLG	Up	0.426252	4.14712	18.5843	1.66708e-05	0.00835845
IL16	Up	0.406037	4.94314	26.7099	2.48654e-07	0.000337073
LTB	Up	0.40088	6.09028	25.6548	1.10124e-06	0.000937357
PIM2	Up	0.400137	5.01122	25.574	4.45982e-07	0.000526322
TPSB2	Up	0.395918	5.29729	29.2546	6.74032e-08	0.000107262
ITGB7	Up	0.385638	4.02164	14.1476	0.000171573	0.0497486
COMP	Up	0.382452	4.35749	16.3988	5.23482e-05	0.0208261
LYZ	Up	0.369569	7.44776	43.8532	6.45967e-11	4.7286e-07
IGHGP	Up	0.365603	7.16234	24.3547	8.60426e-07	0.000828749
TBC1D10C	Up	0.365498	4.56775	17.2317	3.3818e-05	0.0154721
FYB1	Up	0.363483	4.61894	17.9756	2.29115e-05	0.0111811
CD48	Up	0.362516	4.53076	15.9713	6.55395e-05	0.0242304
SLAMF7	Up	0.361119	4.48849	15.5503	8.17982e-05	0.0296425
AC004687.1	Up	0.359319	4.55372	16.4549	5.08284e-05	0.0208261
CD3E	Up	0.357926	4.41381	15.0472	0.000107885	0.0358393
CD3D	Up	0.356885	4.56975	16.1413	5.99344e-05	0.0228842
NNMT	Up	0.355729	6.3886	35.4806	3.17869e-09	8.40507e-06
IRF8	Up	0.355254	5.05876	21.3836	3.88563e-06	0.00268336
CYTH4	Up	0.354349	4.88747	20.1747	7.27966e-06	0.00436791
EVI2B	Up	0.35276	4.46778	15.3537	9.07269e-05	0.0313273
COL5A1	Up	0.35234	4.90399	20.12	7.4897e-06	0.00442146
ISG20	Up	0.351052	4.73959	16.9499	3.91999e-05	0.0172862
C3	Up	0.348154	6.85708	21.6412	7.89664e-06	0.0045877
FOS	Up	0.340334	5.52844	14.1251	0.000173636	0.0497486
HCST	Up	0.338902	5.58069	25.4121	4.84742e-07	0.000526322
COL1A1	Up	0.335301	6.87815	37.3982	1.19937e-09	4.56898e-06
LSP1	Up	0.331497	5.67494	24.4925	7.78569e-07	0.000770173
HLA-DQA1	Up	0.327211	6.79486	34.6022	4.6532e-09	1.06445e-05
CORO1A	Up	0.324163	6.45959	31.0844	2.64349e-08	4.83772e-05
GPSM3	Up	0.323836	4.88144	16.4071	5.2122e-05	0.0208261
THBS2	Up	0.321809	5.62783	23.3781	1.38388e-06	0.00110112
IGHG3	Up	0.321275	11.754	25.9151	4.50068e-07	0.000526322
IGHG4	Up	0.320872	12.2355	19.6364	1.35396e-05	0.00718208
JCHAIN	Up	0.320557	8.95415	32.603	1.49519e-08	3.0403e-05
CCL5	Up	0.319627	5.40941	20.2466	7.01256e-06	0.00427778
TRBC2	Up	0.30878	6.36972	25.632	4.70881e-07	0.000526322
DERL3	Up	0.3064	5.08528	15.2119	9.7767e-05	0.0334427
PYCARD	Up	0.302646	5.10809	16.1637	6.00225e-05	0.0228842
CD53	Up	0.301897	5.2492	17.1492	3.53107e-05	0.0159557
PTPRC	Up	0.300846	5.77955	21.4793	3.69753e-06	0.00260256
MPEG1	Up	0.297339	6.1108	23.9038	1.0549e-06	0.000919292
VCAN	Up	0.293201	5.82649	19.7068	1.02069e-05	0.00566037
RAC2	Up	0.291589	5.33067	16.4077	5.21048e-05	0.0208261
GRAMD1A	Up	0.287056	5.11354	15.0899	0.000104266	0.0353354
IGHG1	Up	0.287056	11.3927	16.9611	5.29684e-05	0.0208462
NCF1	Up	0.283784	5.70928	18.6183	1.63775e-05	0.0083508
TRAC	Up	0.280498	5.91615	19.0762	1.28977e-05	0.00694217
LIMD2	Up	0.276574	5.72387	16.9699	4.11811e-05	0.0179437
ARHGAP45	Up	0.269977	5.47306	15.3541	9.0705e-05	0.0313273
CTSS	Up	0.261839	6.02335	17.8846	2.40277e-05	0.0114326
MMP7	Up	0.261523	8.16543	24.3795	9.28518e-07	0.000871402
HLA-DQB1	Up	0.249349	7.57646	22.0133	2.87128e-06	0.00210183
HLA-DPB1	Up	0.236225	8.63576	22.0875	2.69796e-06	0.00201527
LAPTM5	Up	0.218483	6.9503	15.533	8.65148e-05	0.030743
COL3A1	Up	0.211861	7.64804	16.1528	6.35726e-05	0.0237504
ACTG2	Down	-2.01871	2.16006	52.6307	4.86096e-13	8.8958e-09
DES	Down	-1.26793	3.46628	71.4483	4.01081e-17	1.468e-12
HSD17B2	Down	-1.084	2.51009	20.519	6.08651e-06	0.0038409
ACTC1	Down	-0.933814	1.75387	14.1353	0.000172694	0.0497486
CNN1	Down	-0.659427	4.59137	50.362	2.1218e-12	2.58866e-08
DDIT4L	Down	-0.633822	3.31113	17.9135	2.40516e-05	0.0114326
SOST	Down	-0.533561	4.18585	15.7635	0.000122345	0.0389385
NDNF	Down	-0.497434	3.34007	14.1543	0.000170968	0.0497486
WT1	Down	-0.49475	4.01788	21.2749	4.20392e-06	0.0027976
RBP7	Down	-0.490456	5.23727	34.9872	4.03156e-09	9.83728e-06
WFDC1	Down	-0.471992	4.53014	27.2826	1.85284e-07	0.000282566
FCN3	Down	-0.466218	4.89555	27.5623	2.17886e-07	0.000318994
GJA5	Down	-0.433875	5.21508	27.8796	2.29696e-07	0.00032335
TYRO3	Down	-0.42398	3.88682	14.737	0.000125625	0.0395018
NRGN	Down	-0.415413	4.83584	25.3954	4.88919e-07	0.000526322
SPOCK1	Down	-0.412922	5.42597	31.4127	2.80763e-08	4.89342e-05
MYH11	Down	-0.412664	6.18979	37.2786	2.99075e-09	8.40507e-06
CRHBP	Down	-0.409305	5.86374	34.8019	5.89035e-09	1.26819e-05
ITGA8	Down	-0.40827	4.78787	24.0033	1.00208e-06	0.00091693
SLC27A5	Down	-0.405652	4.04584	14.4104	0.000149301	0.0455379
PTPRO	Down	-0.403548	5.24732	24.1899	1.36614e-06	0.00110112
ARAP3	Down	-0.388551	4.30669	16.5019	4.95894e-05	0.0208261
CSPG4	Down	-0.384321	4.66873	19.8227	8.7425e-06	0.00492284
RERGL	Down	-0.381609	5.16214	25.5391	4.54068e-07	0.000526322
GJA4	Down	-0.358541	4.97445	20.5752	5.91162e-06	0.00379599
SEMA3G	Down	-0.329739	4.70844	14.9486	0.000112343	0.0365583
MUSTN1	Down	-0.328542	4.82416	15.936	6.67679e-05	0.0244377
RGS5	Down	-0.327578	7.73961	38.913	4.92027e-10	2.57267e-06
SOCS2	Down	-0.323217	4.73425	14.7272	0.000126273	0.0395018
TSPAN8	Down	-0.308103	5.46543	18.4692	1.83428e-05	0.00907251
EMCN	Down	-0.303744	7.12911	31.2447	2.6158e-08	4.83772e-05
CARMN	Down	-0.298998	5.2095	16.4572	5.07663e-05	0.0208261
PTPRB	Down	-0.285665	6.02205	21.1704	4.34005e-06	0.00283661
MCAM	Down	-0.284346	6.06771	21.2779	4.10472e-06	0.00278216
NPNT	Down	-0.279224	6.52648	23.6569	1.19828e-06	0.000996777
SLC9A3R2	Down	-0.268861	7.09758	25.1192	5.63664e-07	0.000573074
ISYNA1	Down	-0.263835	6.08472	18.67	1.5941e-05	0.0083351
H19	Down	-0.253235	5.84502	14.4001	0.000154116	0.0458602
ARL3	Down	-0.244142	5.91722	15.0112	0.00010869	0.0358393
SLC12A3	Down	-0.239599	8.5543	14.8135	0.000153051	0.0458602
CD34	Down	-0.236156	6.27068	16.0286	6.35923e-05	0.0237504
SCNN1G	Down	-0.229342	6.4447	14.9833	0.000114976	0.0369144
AQP2	Down	-0.22476	9.56008	15.4158	0.000105867	0.0355489
PLAT	Down	-0.220482	6.985	16.4338	5.13945e-05	0.0208261
ACTA2	Down	-0.209825	8.22211	17.0837	3.6545e-05	0.016312
PLPP1	Down	-0.199964	7.37186	14.6496	0.000131563	0.0404649
IGFBP5	Down	-0.19371	10.0333	14.3946	0.000150551	0.0455398
